# Emerging Resistance to Novel β-Lactam β-Lactamase Inhibitor Combinations in *Klebsiella pneumoniae* bearing KPC Variants

**DOI:** 10.1101/2025.04.14.648765

**Authors:** Mase Hamza, German M. Traglia, Lucia Maccari, Sonia Gomez, Maria Belen Sanz, Usman Akhtar, Vyanka Mezcord, Jenny Escalante, Alejandra Corso, Cecilia Rodriguez, Christopher R. Bethel, Gauri G. Rao, Marcelo E. Tolmasky, David Paterson, Robert A. Bonomo, Fernando Pasteran, Maria Soledad Ramirez

## Abstract

**Background:** *Klebsiella pneumoniae* carbapenemase (KPC) variants, predominantly KPC-2 and KPC-3, are significant global resistance mechanisms. KPC-2 and KPC-3 confer resistance to a broad range of β-lactams, including carbapenems, while remaining susceptible to ceftazidime-avibactam (CZA). Recently, new KPC variants have developed resistance to CZA through mutations, insertions, or deletions in regions such as the Ω-loop, 240-loop (237–243 aa), and 270-loop (266–275 aa). This study aimed to investigate the collateral resistance to cefiderocol (FDC) and cefepime/zidebactam (FPZ) among isolates with these mutations.

**Methods:** Fifteen clinical isolates of KPC-producing *Klebsiella spp*. were analyzed, representing 15 distinct variants. Antimicrobial susceptibility testing determined the MICs for CZA, carbapenems, FDC, FPZ, and other antibiotics. Synergy between CZA and FDC was assessed. Whole-genome sequencing (WGS) was used to identify mutations contributing to resistance.

**Results:** CZA resistance was confirmed in 12 of the 15 KPC variants. Collateral resistance to FDC was observed in eight isolates, with five exhibiting spontaneous resistant subpopulations. Six FDC-resistant strains had mutations in the 270-loop (266–275 aa). Collateral resistance to FPZ was seen in three KPC variants, especially those with mutations in the 270-loop (266–275 aa), though many Ω-loop and 240-loop (237–243 aa) mutants remained susceptible. WGS of FDC-resistant subpopulations revealed additional mutations in *ompC, rpoC, dksA*, and *cirA*.

**Conclusions:** This study demonstrates that emerging KPC variants showing resistance to CZA also exhibit resistance to FDC, with collateral resistance to FPZ observed to a lesser extent. Identifying mutations in *bla*_KPC_, *cirA*, and other genes is important to understand resistance mechanisms for effective therapies.
