## Supplementary material for "Emerging Resistance to Novel β-Lactam β-Lactamase Inhibitor Combinations in *Klebsiella pneumoniae* bearing KPC Variants": Suplemental Material: TableS4.xlsx

### Sheet: KPNMA215
Table S4. Mutational analysis of KPNMA215 IHC compared to the parental strain.
Variant calling was performed using breseq and gdtools software (Parameter: Default)
Reference sequence: K. pneumoniae KPNMA215 Wild type
Predicted mutations of KPNMA215 IHC
position	mutation	annotation	gene	description
328.11	Δ24 bp	coding (1967‑1990/3963 nt)	putA →	Bifunctional protein PutA
722.246	99 bp→33 bp	intergenic (+436/+270)	dipZ → / ← yofA_1	Protein DipZ/HTH‑type transcriptional regulator YofA
951.343	Δ100 bp	intergenic (+3/‑208)	KPNMA215_00909 → / → pdeA	tRNA‑Ala/putative cyclic di‑GMP phosphodiesterase PdeA
1,962,002	98 bp→51 bp	intergenic (+250/+98)	rsmC → / ← KPNMA215_01797	Ribosomal RNA small subunit methyltransferase C/hypothetical protein
2,836,410	Δ100 bp	intergenic (+30/+732)	KPNMA215_02602 → / ← garK_2	hypothetical protein/Glycerate 2‑kinase
3,365,137	C→T	F6F (TTC→TTT)	rnr →	Ribonuclease R
3,416,928	Δ100 bp	intergenic (‑559/+73)	KPNMA215_03172 ← / ← KPNMA215_03173	hypothetical protein/hypothetical protein
4,981,104	G→A	intergenic (+1045/+429)	repA_2 → / ← lrpC	Replication initiation protein/HTH‑type transcriptional regulator LrpC
4,981,124	C→T	intergenic (+1065/+409)	repA_2 → / ← lrpC	Replication initiation protein/HTH‑type transcriptional regulator LrpC
5,312,558	G→A	R220C (CGC→TGC)	rpoC ←	DNA‑directed RNA polymerase subunit beta'
5,455,024	2 bp→TT	intergenic (‑222/+253)	fecI ← / ← KPNMA215_05092	putative RNA polymerase sigma factor FecI/hypothetical protein
5,468,832	G→C	intergenic (+167/+32)	KPNMA215_05109 → / ← KPNMA215_05110	hypothetical protein/IS110 family transposase IS5075
5,468,834	A→G	intergenic (+169/+30)	KPNMA215_05109 → / ← KPNMA215_05110	hypothetical protein/IS110 family transposase IS5075
5,468,840	G→C	intergenic (+175/+24)	KPNMA215_05109 → / ← KPNMA215_05110	hypothetical protein/IS110 family transposase IS5075
5,468,848	T→C	intergenic (+183/+16)	KPNMA215_05109 → / ← KPNMA215_05110	hypothetical protein/IS110 family transposase IS5075
5,494,664	C→T	V18I (GTA→ATA)	KPNMA215_05128 ←	IS1 family transposase IS1R
5,549,632	G→T	N119K (AAC→AAA)	KPNMA215_05184 ←	hypothetical protein

### Sheet: KPNMA216
Table S4. Mutational analysis of KPNMA216 IHC compared to the parental strain.
Variant calling was performed using breseq and gdtools software (Parameter: Default)
Reference sequence: K. pneumoniae KPNMA216 Wild type
Predicted mutations of KPNMA216 IHC
position	mutation	annotation	gene	description
1,366,163	Δ100 bp	intergenic (‑51/+5263)	KPNMA216_01286 ← / ← yccU	hypothetical protein/putative protein YccU
1,458,779	Δ100 bp	intergenic (‑505/+1387)	KPNMA216_01354 ← / ← lrp_3	hypothetical protein/Leucine‑responsive regulatory protein
1,725,029	99 bp→52 bp	intergenic (+99/+248)	KPNMA216_01602 → / ← rsmC	hypothetical protein/Ribosomal RNA small subunit methyltransferase C
1,915,226	Δ1 bp	coding (55/456 nt)	dksA ←	RNA polymerase‑binding transcription factor DksA
2,170,592	98 bp→66 bp	intergenic (+2/‑2)	KPNMA216_01994 → / → KPNMA216_01995	tRNA‑Gly/tRNA‑Gly
3,828,207	Δ100 bp	intergenic (+359/+22)	fepB → / ← entS	Ferrienterobactin‑binding periplasmic protein/Enterobactin exporter EntS
3,899,712	A→T	*311K (TAG→AAG)	ompC ←	Outer membrane porin C
4,025,522	Δ100 bp		[KPNMA216_03745]	[KPNMA216_03745]
4,307,983	C→G	G155R (GGA→CGA)	KPNMA216_04027 ←	hypothetical protein
4,528,129	A→G	I9V (ATC→GTC)	licC_7 →	Lichenan permease IIC component
5,043,489	+CTCAGCCCGCATCC	intergenic (+567/+162)	tpa → / ← KPNMA216_04721	Taurine‑‑pyruvate aminotransferase/hypothetical protein
5,338,665	+G	coding (446/516 nt)	KPNMA216_05020 ←	hypothetical protein
5,511,588	C→T	V291I (GTC→ATC)	gmuC ←	PTS system oligo‑beta‑mannoside‑specific EIIC component
5,513,773	G→A	V315I (GTA→ATA)	lacE →	PTS system lactose‑specific EIICB component

### Sheet: KAMA222
Table S4. Mutational analysis of KAMA222 IHC compared to the parental strain.
Variant calling was performed using breseq and gdtools software (Parameter: Default)
Reference sequence: K. pneumoniae KAMA222 Wild type
Predicted mutations of KPNMA222 IHC
position	mutation	annotation	gene	description
318.375	+G	intergenic (+27/‑103)	copA → / → KPNMA222_00308	Copper‑exporting P‑type ATPase/hypothetical protein
318.377	A→T	intergenic (+29/‑101)	copA → / → KPNMA222_00308	Copper‑exporting P‑type ATPase/hypothetical protein
318.38	Δ1 bp	intergenic (+32/‑98)	copA → / → KPNMA222_00308	Copper‑exporting P‑type ATPase/hypothetical protein
1,064,739	T→A	intergenic (‑350/‑69)	ydgJ_1 ← / → bglC	putative oxidoreductase YdgJ/Aryl‑phospho‑beta‑D‑glucosidase BglC
1,192,269	T→C	V321V (GTT→GTC)	chuR_1 →	Anaerobic sulfatase‑maturating enzyme
1,192,271	T→A	F322Y (TTC→TAC)	chuR_1 →	Anaerobic sulfatase‑maturating enzyme
1,199,861	T→A	Y325F (TAC→TTC)	chuR_2 ←	Anaerobic sulfatase‑maturating enzyme
1,199,863	G→A	V324V (GTC→GTT)	chuR_2 ←	Anaerobic sulfatase‑maturating enzyme
1,563,102	2 bp→AG	intergenic (+26/‑45)	relA → / → mazG	GTP pyrophosphokinase/Nucleoside triphosphate pyrophosphohydrolase
3,002,035	Δ100 bp	intergenic (+426/‑28)	aceE → / → aceF	Pyruvate dehydrogenase E1 component/Dihydrolipoyllysine‑residue acetyltransferase component of pyruvate dehydrogenase complex
3,097,842	A→G	noncoding (273/548 nt)	KPNMA222_02903 →	16S ribosomal RNA (partial)
3,179,349	100 bp→51 bp	intergenic (+248/+98)	rsmC → / ← KPNMA222_02976	Ribosomal RNA small subunit methyltransferase C/hypothetical protein
3,700,624	A→G	intergenic (+33/‑71)	ytfQ → / → fruK	ABC transporter periplasmic‑binding protein YtfQ/Fructose import ATP‑binding protein FruK
3,902,402	G→C	G75R (GGC→CGC)	cirA →	Colicin I receptor
4,246,598	A→C	L240L (CTT→CTG)	rluA_2 ←	Dual‑specificity RNA pseudouridine synthase RluA
4,246,602	T→C	H239R (CAC→CGC)	rluA_2 ←	Dual‑specificity RNA pseudouridine synthase RluA
4,246,606	2 bp→AG	coding (711‑712/801 nt)	rluA_2 ←	Dual‑specificity RNA pseudouridine synthase RluA
4,959,958	A→G	intergenic (‑3/+85)	KPNMA222_04684 ← / ← repA_2	hypothetical protein/Replication initiation protein
5,149,225	Δ100 bp		[KPNMA222_04885]	[KPNMA222_04885]
5,169,794	Δ100 bp	intergenic (‑926/+118)	KPNMA222_04910 ← / ← sopB	IS3 family transposase IS1222/Protein SopB
5,339,867	T→C	intergenic (‑245/+232)	dhfrI ← / ← fdhF_4	Dihydrofolate reductase type 1/Formate dehydrogenase H
5,339,872	G→C	intergenic (‑250/+227)	dhfrI ← / ← fdhF_4	Dihydrofolate reductase type 1/Formate dehydrogenase H
5,339,979	36 bp→125 bp	intergenic (‑357/+85)	dhfrI ← / ← fdhF_4	Dihydrofolate reductase type 1/Formate dehydrogenase H
5,347,383	A→T	intergenic (+43/‑121)	KPNMA222_05111 → / → KPNMA222_05112	hypothetical protein/tRNA‑Ile
